# Neuromodulation by Monoamines is a Bilaterian Innovation

**DOI:** 10.1101/2022.08.01.501419

**Authors:** Matthew Goulty, Gaelle Botton-Amiot, Ezio Rosato, Simon Sprecher, Roberto Feuda

## Abstract

Monoamines like serotonin, dopamine, and adrenaline/noradrenaline (epinephrine/ norepinephrine) act as neuromodulators that tune the response of the nervous system to the environment with predictable advantages for fitness. For instance, monoamines influence action selection depending on the internal state of the organism, contribute to ‘higher’ cognitive functions like learning and memory formation and modulate fundamental homeostatic needs such as sleep or feeding. Despite their significance and the extensive research in model organisms, the evolutionary origin of the monoaminergic system is uncertain. Here using a phylogenomic approach we study the evolution of the majority of genes involved in the production, modulation, and detection of monoamines. Our analyses suggest that most of the genes of the monoaminergic system originated in the common ancestor of bilaterians. These findings suggest that the monoaminergic synaptic pathway is a bilaterian innovation. We hypothesise that monoaminergic neuromodulation contributed to the diversification and complexification of behaviour and forms found in Bilateria.
