## Supplementary material for "Neuromodulation by Monoamines is a Bilaterian Innovation": tableS1

### Sheet: TableS1
Table S1: Literature Evidence for Monoamines in Non-bilaterians.
Title	Authors	DOI	Year	Phylum - Class	Species	Monoamine		Type of experimental evidence
Brominated Cyclodipeptides from the Marine SpongeGeodia barrettias Selective 5-HT Ligands	Hedner E., Martin Sjögren, Per-Anders Frändberg, Tobias Johansson, Ulf Göransson, Mia Dahlström, Per Jonsson, Fred Nyberg, and Lars Bohlin	https://doi.org/10.1021/np0601760	2006	PORIFERA	Geodia barretti	Serotonin	◇	Pharmacology
Neuroactive substances specifically modulate rhythmic body contractions in the nerveless metazoon Tethya wilhelma (Demospongiae, Porifera)	Ellwanger K. and Michael Nickel	https://doi.org/10.1186/1742-9994-3-7	2006	PORIFERA	Tethya wilhelma	Serotinin and epinephrine	◇	Pharmacology
Histamine and histamine-like substances in the marine sponge, suberites inconstans	Das N. P., Lim H. S. and Teh Y. F.	https://doi.org/10.1016/0010-4035(71)90044-9	1971	PORIFERA	Suberites inconstans	Histamine	◯	HPLC
??????????				CTENOPHORA		Dopamine	◇	Pharmacology
Cholinergic and Monoaminergic Mechanisms Associated with Control of Bioluminescence in the Ctenophore Mnemiopsis Leidyi	Anctil M.	https://doi.org/10.1242/jeb.119.1.225	1985	CTENOPHORA	Mnemiopsis leidyi	Serotonin and Epinephrine	◇	Pharmacology
Evidence for involvement of Wnt signalling in body polarities, cell proliferation, and the neuro-sensory system in an adult ctenophore	Jager, Cyrielle Dayraud, Antoine Mialot, Eric Qué́innec, Hervé ́le Guyader, Michaël Manuel	https://doi.org/10.1371/journal.pone.0084363	2013	CTENOPHORA	Pleurobrachia pileus	Dopamine, Serotonin, Norepinephrine	△	Stainings
The ctenophore genome and the evolutionary origins of neural systems	Moroz, Kevin M. Kocot, […]Andrea B. Kohn	https://doi.org/10.1038/nature13400	2014	CTENOPHORA	Pleurobrachia bachei	Serotonin	◇	Pharmacology
Localization and identification of catechol compounds in the ctenophore mnemiopsis leidyi	Carlberg M.	https://doi.org/10.1016/0742-8413(88)90170-3	1988	CTENOPHORA	Mnemiopsis leidyi	Serotonin	◯	HPLC
??????????				CNIDARIA Scyphozoa		Histamine	◇	Pharmacology
Gland cells in the tentacles of the jellyfish Cyanea lamarcki reactive with an antibody against 5-hydroxytryptamine	Elofsson R., Mats Carlberg	https://doi.org/10.1007/BF00224126	1989	CNIDARIA Scyphozoa	Cyanea lamarcki	Serotonin	△	Stainings
Biochemical basis for adrenergic neurotransmission in coelenterates	Carlberg M. & E. Rosengren	https://doi.org/10.1007/BF00685220	1985	CNIDARIA Scyphozoa	Cyanea lamarcki, Cyanea capillata, Aurelia aurita	Serotonin, Dopamine	◯	HPLC
Biochemical basis for adrenergic neurotransmission in coelenterates	Carlberg M. & E. Rosengren	https://doi.org/10.1007/BF00685220	1985	CNIDARIA Scyphozoa	Cyanea lamarcki, Cyanea capillata, Aurelia aurita	Epinephrine	◯	HPLC
The Jellyfish Cassiopea Exhibits a Sleep-like State	Nath R.D., Claire N. Bedbrook,Michael J. Abrams, ...,Paul W. Sternberg, Viviana Gradinaru,Lea Goentoro	https://doi.org/10.1016/j.cub.2017.08.014	2017	CNIDARIA Hydrozoa	Cassiopea spp.	Histamine	◇	Pharmacology
Localization of dopamine in the freshwater hydrozoanHydra attenuata	Carlberg	https://doi.org/10.1007/BF00645064	1992	CNIDARIA Hydrozoa	Hydra vulgaris	Dopamine	◯	HPLC
Dopaminergic receptors in Hydra. Pharmacological and biochemical observations	Venturini G, Antonio Carolei	https://doi.org/10.1016/0742-8413(92)90040-E	1992	CNIDARIA Hydrozoa	Hydra vulgaris	Dopamine	◇	Pharmacology
The Effects of Dopamine Synthesis Inhibitors and Dopamine Antagonists on Regeneration in the Hydra Hydra Attenuata	Ostroumova and L. N. Markova	https://doi.org/10.1023/A:1015066424928	2002	CNIDARIA Hydrozoa	Hydra vulgaris	Dopamine	◇	Pharmacology
Catecholamines induce metamorphosis in the hydrozoan Halocordyle disticha but not in Hydractinia echinata	Edwards, Mary Beth Thomas, Bert Alan Long, and Sherry Jo Amyotte	https://doi.org/10.1007/BF00375776	1987	CNIDARIA Hydrozoa	Halocordyle disticha, Hydraetinia echinata	Norepinephrine	◇	Pharmacology
Monoamine concentrations in Hydra magnipapillata	Takeda& C.N. Svendsen	https://doi.org/10.1007/BF00026512	1991	CNIDARIA Hydrozoa	Hydra magnipapillata	Norepinephrine and epinephrine	◯	HPLC
Monoamine concentrations in Hydra magnipapillata	Takeda& C.N. Svendsen	https://doi.org/10.1007/BF00026512	1991	CNIDARIA Hydrozoa	Hydra magnipapillata	Serotonin and Dopamine	◯	HPLC
Serotonin Plays an Early Role in the Metamorphosis of the Hydrozoan Phialidium gregarium	McCauley D.W.	https://doi.org/10.1006/dbio.1997.8698	1997	CNIDARIA Hydrozoa	Phialidium gregarium	Serotonin	△◇	Stainings and Pharmacology
Serotonin involvement in the metamorphosis of the hydroidEudendrium racemosum	Zega G., Roberta Pennati, Arianna Fanzago and Fiorenza de Bernardi	10.1387/ijdb.062195gz	2007	CNIDARIA Hydrozoa	Eudendrium racemosum	Serotonin	△◇	Stainings and Pharmacology
Serotonin involvement in the metamorphosis of the hydroidEudendrium racemosum	Zega G., Roberta Pennati, Arianna Fanzago and Fiorenza de Bernardi	10.1387/ijdb.062195gz	2007	CNIDARIA Hydrozoa	Eudendrium racemosum	Dopamine	△◇	Stainings and Pharmacology
Dopaminergic receptors in Hydra. Pharmacological and biochemical observations	Venturini G, Antonio Carolei	https://doi.org/10.1016/0742-8413(92)90040-E	1992	CNIDARIA Hydrozoa	Hydra vulgaris	Dopamine	△	Stainings
Evidence for biosynthesis and catabolism of monoamines in the sea pansy Renilla koellikeri (CNIDARIA)	Pani, Michel Anctil	https://doi.org/10.1016/0197-0186(94)90023-X	1994	CNIDARIA Octocorallia	Renilla koellikeri	Serotonin and Dopamine	◯△	HPLC and stainings
Neuronal localization and evoked release of norepinephrine in the cnidarian Renilla koellikeri	Pani, Michel Anctil, Denis Umbriaco	https://doi.org/10.1002/jez.1402720102	1995	CNIDARIA Octocorallia	Renilla koellikeri	Norepinephrine	◯△◇	HPLC, stainings and pharmacology
Biochemical basis for adrenergic neurotransmission in coelenterates	Carlberg M. & E. Rosengren	https://doi.org/10.1007/BF00685220	1985	CNIDARIA Octocorallia	Alcyonium digitatum, Kophobelemmon stroemi, Pennatulaphosphoraea	Norepinephrine and epinephrine	◯	HPLC
Biogenic catecholamines in the cnidarian Renilla köllikeri: radioenzymatic and chromatographic detection	De Waele, Michel Anctil, and Mats Carlberg	https://doi.org/10.1139/z87-371	1987	CNIDARIA Octocorallia	Renilla koellikeri	Dopamine, Epinephrine and Norepinephrine	◯	HPLC
Serotonin-immunoreactive neurons in the cnidarian Renilla koellikeri	Umbriaco, Michel Anctil, Laurent Descarries	https://doi.org/10.1002/cne.902910202	1990	CNIDARIA Octocorallia	Renilla koellikeri	Serotonin	△	Stainings
Distribution of serotonin uptake and binding sites in the cnidarian Renilla koellikeri: an autoradiographic study	Dergham, M Anctil	https://doi.org/10.1016/s0040-8166(98)80069-4	1998	CNIDARIA Octocorallia	Renilla koellikeri	Serotonin	△	Stainings
Tyrosine hydroxylase and dopamine-β-hydroxylase immunoreactivitiesin the cnidarian Renilla koellikeri	Anctil · Patricia HurtubiseMarc-Antoine Gillis	https://doi.org/10.1007/s00441-002-0601-4	2002	CNIDARIA Octocorallia	Renilla koellikeri	Epinephrine	△	Stainings
Modulation of a rhythmic activity by serotonin via cyclic AMP in the coelenterate Renilla kfillikeri	Anctil M.	https://doi.org/10.1007/BF00692421	1989	CNIDARIA Octocorallia	Renilla koellikeri	Serotonin	◇	Pharmacology
Identification of β-like adrenoceptors associated with bioluminescence in the sea pansy Renilla koellikeri	Awad E.W.,M. Anctil	https://doi.org/10.1242/jeb.177.1.181	1993	CNIDARIA Octocorallia	Renilla koellikeri	Epinephrine and norepinephrine	◇	Pharmacology
Biochemical basis for adrenergic neurotransmission in coelenterates	Carlberg M. & E. Rosengren	https://doi.org/10.1007/BF00685220	1985	CNIDARIA Hexacorallia	Metridium senile, Tealia felina, Boloeera tueidae, Aetinostola callosa, Sagartia troglodytes	Epinephrine and norepinephrine	◯	HPLC
Neurotransmitters in hermatypic coral, Acropora spp., and its contribution to synchronous spawning during reproductive event	Taira J., Itsuki Higa, Eito Tsuchida, Naoko Isomura, Akira Iguchi	https://doi.org/10.1016/j.bbrc.2018.04.170	2018	CNIDARIA Hexacorallia	Acropora spp.	Dopamine, Epinephrine and Norepinephrine	◯	HPLC
Presence of 3,4-dihydroxyphenylalanine and 3,4,5-trihydroxyphenylalanine in a coelenterate nervous system: Possible tyrosinase-mediated accumulation	Carlberg M., Rolf Elofsson	https://doi.org/10.1016/0197-0186(87)90005-2	1987	CNIDARIA Hexacorallia	Metridium senile	Dopamine	△	Stainings
L-DOPA and FMRFamide immunoreactivity in the tentacular nerve plexus of the sea anemone Metridium senile	Carlberg M., N.Mons, M.Geffard, D.R.Nässel	https://doi.org/10.1016/0742-8413(89)90094-7	1989	CNIDARIA Hexacorallia	Metridium senile	Dopamine	△	Stainings
Anatomy and development of the nervous system of Nematostella vectensis, an anthozoan cnidarian	Marlow, Mansi Srivastava, David Q. Matus, Daniel Rokhsar, Mark Q. Martindale	https://doi.org/10.1002/dneu.20698	2009	CNIDARIA Hexacorallia	Nematostella vectensis	Serotonin	△	Stainings
Immunocytochemical evidence for biogenic amines and immunogold labeling of serotonergic synapses in tentacles of Aiptasia pallida (Cnidaria, Anthozoa)	Westfall,a Scott R. Elliott, P.S. MohanKumar, and Ryan W. C	https://doi.org/10.1111/j.1744-7410.2000.tb00105.x	2000	CNIDARIA Hexacorallia	Aiptasia pallida	Norepinephrine and epinephrine	△	Stainings
Immunocytochemical evidence for biogenic amines and immunogold labeling of serotonergic synapses in tentacles of Aiptasia pallida (Cnidaria, Anthozoa)	Westfall,a Scott R. Elliott, P.S. MohanKumar, and Ryan W. C	https://doi.org/10.1111/j.1744-7410.2000.tb00105.x	2000	CNIDARIA Hexacorallia	Aiptasia pallida	Dopamine and Serotonin	◯△	HPLC and stainings
Does dopamine block the spawning ofthe acroporid coralAcropora tenuis?	Isomura T., C. Yamauchi, Y. Takeuchi & A. Takemura	https://doi.org/10.1038/srep02649	2013	CNIDARIA Hexacorallia	Acropora tenuis	Dopamine	◇	Pharmacology
The role of L-Dopa in the nervous system of sea anemones: a putative inhibitory transmitter in tentacles	Hudman D, I D McFarlane	https://doi.org/10.1242/jeb.198.4.1045	1995	CNIDARIA Hexacorallia	Calliactis parasitica	Dopamine	◇	Pharmacology
??????????				CNIDARIA Hexacorallia		Histamine	◇	Pharmacology
Distribution of histamine in the thallus ofFurcellaria lumbricalis	Barwell, C.J.	https://doi.org/10.1007/BF00003471	1989	EUKARYOTA	Furcellaria lumbricalis	Histamine	◯	HPLC
Growth inhibition and biodegradation of catecholamines in the ciliated protozoan Tetrahymena pyriformis	Ud-Daula A., Pfister G. and Schramm K-W.	10.1080/10934520802329885	2008	EUKARYOTA	Tetrahymena	Dopamine	◇	Pharmacology
Identification of dopamine receptor in Tetrahymena thermophila by fluorescent ligands	Ud-Daula A., Pfister G. and Schramm K-W.	10.3923/pjbs.2012.1133.1138	2012	EUKARYOTA	Tetrahymena	Dopamine	△	Stainings
EDAC fixation increases the demonstrability of biogenic amines in the unicellular Tetrahymena: A flow cytometric and confocal microscopic comparative analysis	Csaba G., Kovàcs P., Pàallinger E.	https://doi.org/10.1016/j.cellbi.2005.12.011	2006	EUKARYOTA	Tetrahymena	Serotonin and histamine	△	Stainings
Identification and quantification of catecholamines in potato plants (Solanum tuberosum) by GC–MS	Szopa J, Wilczyński G, Fiehn O, Wenczel A, Willmitzer L	https://doi.org/10.1016/S0031-9422(01)00232-1.	2001	EUKARYOTA	Solanum tuberosum	Dopamine and norpinephrine	◯	GC-MS
Rapid method for accurate analysis of melatonin, serotonin and auxin in plant samples using liquid chromatography-tandem mass spectrometry	Cao J, Murch SJ, O'Brien R, Saxena PK	10.1016/j.chroma.2006.09.079	2006	EUKARYOTA		Serotonin	◯	LC-MS
Extraction Efficiency of Different Solvents and LC-UV Determination of Biogenic Amines in Tea Leaves and Infusions	U. Gianfranco Spizzirri, Nevio Picci, Donatella Restuccia	https://doi.org/10.1155/2016/8715287	2016	EUKARYOTA	Camellia sinensis	Serotonin and histamine	◯	LC-UV
[REVIEW] New insights on neurotransmitters signaling mechanisms in plants	Ramakrishna Akula & Soumya Mukherjee	https://doi.org/10.1080/15592324.2020.1737450	2020	EUKARYOTA		Dopamine, Serotonin, histamine	◇	Pharmacology
