## Supplementary material for "Neuromodulation by Monoamines is a Bilaterian Innovation": tableS2

### Sheet: Sheet1
	Table S2: Species Data and BUSCO Scores
	Taxonomy				BUSCO
		Phyla	Species	Source	# Genes	lineage	Completeness	Single Copy	Multi-Copy	Fragment	Missing
1	Amoebozoa		Stygamoeba regulata	EP00013	255	eukaryota_odb10	0.851	0.416	0.435	0.055	0.094
2	Amoebozoa		Dictyostelium discoideum	UP000002195	255	eukaryota_odb10	0.941	0.925	0.016	0.016	0.043
3	Amoebozoa		Mastigamoeba balamuthi	EP00727	255	eukaryota_odb10	0.8	0.776	0.024	0.043	0.157
4	Amoebozoa		Vermamoeba vermiformis	EP00029	255	eukaryota_odb10	0.89	0.839	0.051	0.035	0.075
5	Ancyromonadida		Nutomonas longa	EP00162	255	eukaryota_odb10	0.513	0.478	0.035	0.278	0.209
6	CRuMs		Diphylleia rotans	EP00002	255	eukaryota_odb10	0.906	0.545	0.361	0.024	0.07
7	CRuMs		Rigifila ramosa	EP00004	255	eukaryota_odb10	0.863	0.663	0.2	0.071	0.066
8	Apusomonadida		Thecamonas trahens	EP00031	255	eukaryota_odb10	0.816	0.816	0	0.071	0.113
9	Breviatea		Pygsuia biforma	EP00033	255	eukaryota_odb10	0.624	0.624	0	0.149	0.227
10	Metazoa	Echinodermata	Acanthaster planci (great barrier reef version)	https://marinegenomics.oist.jp/cots/viewer/download?project_id=46	255	eukaryota_odb10	0.914	0.914	0	0.059	0.027
11	Metazoa	Echinodermata	Strongylocentrotus purpuratus	EP00057	255	eukaryota_odb10	0.96	0.678	0.282	0.031	0.009
12	Metazoa	Chordata	Branchiostoma belcheri	http://genome.bucm.edu.cn/lancelet/download_data.php	255	eukaryota_odb10	0.969	0.851	0.118	0.024	0.007
13	Metazoa	Chordata	Danio rerio	EP00067	255	eukaryota_odb10	1	0.761	0.239	0	0
14	Metazoa	Chordata	Takifugu rubripes	EP00066	255	eukaryota_odb10	0.992	0.78	0.212	0	0.008
15	Metazoa	Chordata	Xenopus tropicalis	EP00079	255	eukaryota_odb10	0.98	0.647	0.333	0.004	0.016
16	Metazoa	Chordata	Gallus gallus	UP000000539	255	eukaryota_odb10	0.961	0.863	0.098	0.02	0.019
17	Metazoa	Chordata	Callorhinchus milii	EP00062	255	eukaryota_odb10	0.949	0.773	0.176	0.024	0.027
18	Metazoa	Chordata	Latimeria chalumnae	EP00068	255	eukaryota_odb10	0.961	0.741	0.22	0.027	0.012
19	Metazoa	Chordata	Petromyzon marinus	UP000245300	255	eukaryota_odb10	0.545	0.529	0.016	0.098	0.357
20	Metazoa	Chordata	Anolis carolinensis	EP00078	255	eukaryota_odb10	0.949	0.737	0.212	0.016	0.035
21	Metazoa	Chordata	Monodelphis domestica	Ensembl	255	eukaryota_odb10	0.957	0.592	0.365	0.027	0.016
22	Metazoa	Chordata	Homo sapiens	UP000005640	255	eukaryota_odb10	1	0.976	0.024	0	0
23	Metazoa	Chordata	Mus musculus	UP000000589	255	eukaryota_odb10	1	0.98	0.02	0	0
24	Metazoa	Chordata	Ciona intestinalis	EP00059	255	eukaryota_odb10	0.973	0.855	0.118	0.016	0.011
25	Metazoa	Arthropoda	Stegodyphus mimosarum	Ensembl Metazoa	255	eukaryota_odb10	0.784	0.78	0.004	0.133	0.083
26	Metazoa	Arthropoda	Daphnia pulex	UP000000305	255	eukaryota_odb10	0.977	0.957	0.02	0.004	0.019
27	Metazoa	Arthropoda	Drosophila melanogaster	UP000000803	255	eukaryota_odb10	1	0.996	0.004	0	0
28	Metazoa	Nematoda	Caenorhabditis elegans	EP00081	255	eukaryota_odb10	0.981	0.871	0.11	0.008	0.011
29	Metazoa	Annelida	Helobdella robusta	UP000015101	255	eukaryota_odb10	0.973	0.965	0.008	0.016	0.011
30	Metazoa	Annelida	Capitella teleta	EP00103	255	eukaryota_odb10	0.942	0.922	0.02	0.043	0.015
31	Metazoa	Brachiopoda	Lingula unguis	UP000085678	255	eukaryota_odb10	0.984	0.776	0.208	0.012	0.004
32	Metazoa	Mollusca	Crassostrea gigas	EP00105	255	eukaryota_odb10	0.988	0.753	0.235	0.012	0
33	Metazoa	Mollusca	Lottia gigantea	EP00107	255	eukaryota_odb10	0.965	0.957	0.008	0.024	0.011
34	Metazoa	Rotifera	Adineta vaga	Ensembl Metazoa	255	eukaryota_odb10	0.961	0.216	0.745	0.008	0.031
35	Metazoa	Acoela	Hofstenia miamia	Ensembl Metazoa	255	eukaryota_odb10	0.836	0.812	0.024	0.102	0.062
36	Metazoa	Cnidaria	Nematostella vectensis	Sebe-Pedros et al 2018. Cell.	255	eukaryota_odb10	0.949	0.929	0.02	0.051	0
				simrbase.stowers.org/starletseaanemone	255	eukaryota_odb10	0.937	0.929	0.008	0.035	0.028
37	Metazoa	Cnidaria	Fungia scutaria	REEFGENOMICS	255	eukaryota_odb10	0.844	0.824	0.02	0.141	0.015
38	Metazoa	Cnidaria	Stylophora pistillata	UP000225706	255	eukaryota_odb10	0.851	0.847	0.004	0.09	0.059
39	Metazoa	Cnidaria	Hydra magnipapillata	Compagen	255	eukaryota_odb10	0.709	0.682	0.027	0.216	0.075
40	Metazoa	Cnidaria	Clytia hemisphaerica	MARIMBA	255	eukaryota_odb10	0.847	0.839	0.008	0.039	0.114
41	Metazoa	Cnidaria	Thelohanellus kitauei	Ensembl Metazoa	255	eukaryota_odb10	0.294	0.286	0.008	0.157	0.549
42	Metazoa	Cnidaria	Aurelia sp.	https://davidadlergold.faculty.ucdavis.edu/jellyfish/	255	eukaryota_odb10	0.674	0.596	0.078	0.094	0.232
43	Metazoa	Cnidaria	Tripedalia cystophora	SRR8101524	255	eukaryota_odb10	0.957	0.859	0.098	0.031	0.012
44	Metazoa	Cnidaria	Polypodium hydriforme	SRR1336770	255	eukaryota_odb10	0.961	0.796	0.165	0.004	0.035
45	Metazoa	Cnidaria	Lucernaria quadricornis	ERR2248383	255	eukaryota_odb10	0.933	0.831	0.102	0.047	0.02
46	Metazoa	Cnidaria	Cyanea nozarkii	SRR2089748	255	eukaryota_odb10	0.934	0.824	0.11	0.043	0.023
47	Metazoa	Cnidaria	Heliopora coerulea	DRR072217-19	255	eukaryota_odb10	0.976	0.6	0.376	0.016	0.008
48	Metazoa	Cnidaria	Paramuricea biscaya	SRR7521179	255	eukaryota_odb10	0.972	0.584	0.388	0.02	0.008
49	Metazoa	Cnidaria	Renilla koellikeri	SRR7495167	255	eukaryota_odb10	0.976	0.525	0.451	0.016	0.008
50	Metazoa	Ctenophora	Pleurobrachia bachei	Neurobase	255	eukaryota_odb10	0.475	0.475	0	0.18	0.345
51	Metazoa	Ctenophora	Mnemiopsis leidyi	Ensembl Metazoa	255	eukaryota_odb10	0.836	0.824	0.012	0.078	0.086
52	Metazoa	Placozoa	Hoilungia hongkongensis	https://bitbucket.org/molpalmuc/hoilungia-genome/src/master/sequences/Hhon_TRINITY_transdecoder_proteins.fasta.gz	255	eukaryota_odb10	0.968	0.427	0.541	0.027	0.005
53	Metazoa	Placozoa	Trichoplax adhaerens	EP00114	255	eukaryota_odb10	0.961	0.949	0.012	0.024	0.015
54	Metazoa	Porifera	Sycon ciliatum	EP00117	255	eukaryota_odb10	0.973	0.91	0.063	0.02	0.007
55	Metazoa	Porifera	Amphimedon queenslandica	EP00119	255	eukaryota_odb10	0.949	0.776	0.173	0.031	0.02
56	Metazoa	Porifera	Oscarella pearsei	EP00118	255	eukaryota_odb10	0.949	0.929	0.02	0.024	0.027
57	Holozoa	Pluriformea	Corallochytrium limacisporum	EP00127	255	eukaryota_odb10	0.902	0.894	0.008	0.043	0.055
58	Holozoa	Pluriformea	Syssomonas multiformis	EP00128	255	eukaryota_odb10	0.573	0.365	0.208	0.153	0.274
59	Holozoa	Choanoflagellatea	Helgoeca nana	EP00037	255	eukaryota_odb10	0.941	0.914	0.027	0.008	0.051
60	Holozoa	Choanoflagellatea	Didymoeca costata	EP00039	255	eukaryota_odb10	0.949	0.925	0.024	0.02	0.031
61	Holozoa	Choanoflagellatea	Mylnosiga fluctuans	EP00047	255	eukaryota_odb10	0.933	0.902	0.031	0.039	0.028
62	Holozoa	Choanoflagellatea	Salpingoeca kvevrii	EP00050	255	eukaryota_odb10	0.949	0.871	0.078	0.031	0.02
63	Holozoa	Filasterea	Capsaspora owczarzaki	UP000008743	255	eukaryota_odb10	0.937	0.929	0.008	0.024	0.039
64	Holozoa	Ichthyosporea	Sphaerothecum destruens	EP00126	255	eukaryota_odb10	0.686	0.549	0.137	0.239	0.075
65	Holozoa	Ichthyosporea	Amoebidium parasiticum	EP00123	255	eukaryota_odb10	0.899	0.824	0.075	0.067	0.034
66	Fungi	Ascomycota	Aspergillus niger	UP000068243	255	eukaryota_odb10	0.965	0.961	0.004	0.016	0.019
67	Fungi	Ascomycota	Fusarium oxysporum	UP000002489	255	eukaryota_odb10	0.973	0.965	0.008	0.02	0.007
68	Fungi	Basidiomycota	Agaricus bisporus	UP000008493	255	eukaryota_odb10	0.945	0.937	0.008	0.024	0.031
69	Fungi	Basidiomycota	Ustilago maydis	EP00150	255	eukaryota_odb10	0.988	0.988	0	0.004	0.008
70	Fungi	Chytridiomycota	Spizellomyces punctatus	UP000053201	255	eukaryota_odb10	0.949	0.945	0.004	0.027	0.024
71	Fungi	Mucoromycota	Mortierella elongata	UP000078512	255	eukaryota_odb10	0.984	0.953	0.031	0.012	0.004
72	Fungi	Mucoromycota	Rhizopus microsporus	UP000242254	255	eukaryota_odb10	0.973	0.957	0.016	0.02	0.007
73	Rotosphaerida		Fonticula alba	UP000030693	255	eukaryota_odb10	0.71	0.71	0	0.106	0.184
74	Rotosphaerida		Parvularia atlantis	EP00160	255	eukaryota_odb10	0.757	0.706	0.051	0.188	0.055
75	Viridiplantae	Chlorophyta	Chlamydomonas reinhardtii	UP000006906	255	eukaryota_odb10	0.918	0.918	0	0.039	0.043
76	Viridiplantae	Chlorophyta	Coccomyxa subellipsoidea	UP000007264	255	eukaryota_odb10	0.859	0.847	0.012	0.047	0.094
77	Viridiplantae	Streptophyta	Physcomitrella patens	EP00247	255	eukaryota_odb10	1	0.455	0.545	0	0
78	Viridiplantae	Streptophyta	Ginkgo biloba	EP00251	255	eukaryota_odb10	0.714	0.647	0.067	0.165	0.121
79	Viridiplantae	Streptophyta	Amborella trichopoda	EP00254	255	eukaryota_odb10	0.992	0.451	0.541	0.008	0
80	Viridiplantae	Streptophyta	Arabidopsis thaliana	EP00260	255	eukaryota_odb10	1	0.427	0.573	0	0
81		Glaucophyta	Gloeochaete wittrockiana	EP00276	255	eukaryota_odb10	0.855	0.631	0.224	0.055	0.09
82		Glaucophyta	Cyanophora paradoxa	EP00741	255	eukaryota_odb10	0.854	0.827	0.027	0.035	0.111
83	Rhodelphis		Rhodelphis marinus	EP00736	255	eukaryota_odb10	0.898	0.89	0.008	0.051	0.051
84	Rhodophyta		Galdieria sulphuraria	EP00167	255	eukaryota_odb10	0.78	0.678	0.102	0.078	0.142
85	Rhodophyta		Rhodosorus marinus	EP00189	255	eukaryota_odb10	0.726	0.506	0.22	0.063	0.211
86	Cryptophyceae		Baffinella sp CCMP2293	EP00290	255	eukaryota_odb10	0.789	0.667	0.122	0.114	0.097
87	Cryptophyceae		Guillardia theta	EP00279	255	eukaryota_odb10	0.796	0.761	0.035	0.102	0.102
88	Discoba		Euglena longa	EP00668	255	eukaryota_odb10	0.835	0.706	0.129	0.067	0.098
89	Discoba		Pharyngomonas kirbyi	EP00761	255	eukaryota_odb10	0.851	0.839	0.012	0.067	0.082
90	Metamonada		Carpediemonas membranifera	EP00765	255	eukaryota_odb10	0.439	0.298	0.141	0.141	0.42
91	Metamonada		Monocercomonoides exilis	EP00770	255	eukaryota_odb10	0.56	0.478	0.082	0.078	0.362
92	Haptista		Choanocystis spHF7	EP00300	255	eukaryota_odb10	0.882	0.494	0.388	0.043	0.075
93	Ancoracysta		Ancoracysta twista	EP00164	255	eukaryota_odb10	0.569	0.549	0.02	0.224	0.207
94	Telonemia		Telonemia subtile	EP00656	255	eukaryota_odb10	0.82	0.514	0.306	0.086	0.094
95	Malawimonadidae		Gefionella okellyi	EP00698	255	eukaryota_odb10	0.785	0.612	0.173	0.027	0.188
96	Alveolata		Tetrahymena thermophila	EP00333	255	eukaryota_odb10	0.764	0.725	0.039	0.039	0.197
97	Alveolata		Colponemidia sp Colp-10	EP00742	255	eukaryota_odb10	0.933	0.89	0.043	0.027	0.04
98	Rhizaria		Plasmodiophora brassicae	EP00473	255	eukaryota_odb10	0.89	0.886	0.004	0.035	0.075
99	Rhizaria		Globobulimina spturgida auriculata	EP00482	255	eukaryota_odb10	0.843	0.153	0.69	0.043	0.114
100	Stramenopiles		Aphanomyces astaci	EP00652	255	eukaryota_odb10	0.956	0.725	0.231	0.008	0.036
101	Stramenopiles		Nemacystus decipiens	EP00752	255	eukaryota_odb10	0.906	0.745	0.161	0.031	0.063
