## Supplementary material for "Neuromodulation by Monoamines is a Bilaterian Innovation": tableS3

### Sheet: Sheet1
Table S3: Broccoli Orthogroups of Interest Presence/absence
			OG_1	OG_2	OG_30	OG_35	OG_55	OG_84	OG_86	OG_187	OG_192	OG_216	OG_219	OG_220	OG_223
Group	Phyla	Species	Aminergic GPCRs	5HT3R	HRH/ACM	SLC6	DBH/TBH/MOXD	MAO	VMAT/VACHT	DDC/HDC/TDC	TPH/TH/PAH	COMT	GCH	HNMT	PNMT
Alveolata		Colponemidia sp	0	0	0	0	0	4	10	5	2	0	1	0	0
Alveolata		Tetrahymena thermophila	0	0	0	3	0	2	0	1	2	0	1	0	0
Amoebozoa		Dictyostelium discoideum	0	0	0	0	0	4	0	0	1	0	1	0	0
Amoebozoa		Mastigamoeba balamuthi	0	0	0	0	0	0	0	0	0	0	0	0	0
Amoebozoa		Stygamoeba regulata	0	0	0	1	0	6	1	1	2	1	2	0	2
Amoebozoa		Vermamoeba vermiformis	0	0	0	0	6	0	0	1	2	0	1	0	0
Ancoracysta		Ancoracysta twista	0	0	0	3	5	3	1	3	2	1	2	0	0
Ancyromonadida		Nutomonas longa	0	0	0	1	2	0	0	1	2	0	0	0	0
Apusomonadida		Thecamonas trahens	0	0	0	0	3	1	0	0	1	1	1	0	0
Breviata		Pygsuia biforma	0	0	0	0	0	0	0	0	0	0	1	0	0
CRuMs		Diphylleia rotans	0	0	0	3	2	3	0	1	2	1	2	0	0
CRuMs		Rigifila ramosa	0	0	0	1	11	4	0	0	1	0	2	0	0
Cryptophyceae		Baffinella spCCMP2293	0	0	0	1	2	1	0	0	1	1	1	0	0
Cryptophyceae		Guillardia theta	0	0	0	2	0	1	0	0	1	1	1	0	0
Discoba		Euglena longa	0	0	0	3	0	1	8	0	2	1	1	0	0
Discoba		Pharyngomonas kirbyi	0	0	0	0	0	1	0	1	1	0	1	0	0
Fungi		Agaricus bisporus	0	0	0	0	0	0	1	1	0	0	1	0	0
Fungi		Aspergillus niger	0	0	0	0	0	4	4	1	0	3	1	0	0
Fungi		Fusarium oxysporum	0	0	0	3	0	7	2	2	0	2	2	0	0
Fungi		Mortierella elongata	0	0	0	0	0	0	3	0	2	0	3	0	0
Fungi		Rhizopus microsporus	0	0	0	0	0	0	5	0	1	0	1	0	0
Fungi		Spizellomyces punctatus	0	0	0	0	0	1	0	0	1	1	1	0	0
Fungi		Ustilago maydis	0	0	0	0	0	1	0	1	0	0	1	0	0
Glaucophyta		Cyanophora paradoxa	0	0	0	0	0	0	0	0	1	0	3	0	0
Glaucophyta		Gloeochaete wittrockiana	0	0	0	0	0	2	0	1	2	0	3	0	0
Haptista		Choanocystis spHF7	0	0	0	4	8	4	0	1	2	1	4	0	0
Holozoa	Choanoflagellata	Didymoeca costata	0	0	0	4	5	2	1	3	3	0	3	0	0
Holozoa	Choanoflagellata	Helgoeca nana	0	0	0	1	1	2	2	1	1	0	1	0	0
Holozoa	Choanoflagellata	Mylnosiga fluctuans	0	0	0	0	0	5	0	1	1	0	1	0	0
Holozoa	Choanoflagellata	Salpingoeca kvevrii	0	0	0	0	0	2	0	0	1	0	1	0	0
Holozoa	Filastrea	Capsaspora owczarzaki	0	0	0	0	0	0	0	1	1	1	1	0	0
Holozoa	Ichthyosporea	Amoebidium parasiticum	0	0	0	2	1	0	0	1	1	0	1	0	0
Holozoa	Ichthyosporea	Sphaerothecum destruens	0	0	0	0	0	1	0	3	2	0	1	0	0
Holozoa	Pluriformea	Corallochytrium limacisporum	0	0	0	6	0	1	0	1	1	0	1	0	0
Holozoa	Pluriformea	Syssomonas multiformis	0	0	0	0	0	2	1	1	2	2	1	0	0
Malawimonadidae		Gefionella okellyi	0	0	0	0	0	8	6	1	1	1	0	0	0
Metamonada		Carpediemonas membranifera	0	0	0	0	0	0	0	0	0	0	0	0	0
Metamonada		Monocercomonoides exilis	0	0	0	0	0	0	0	0	0	0	0	0	0
Metazoa	Acoela	Hofstenia miamia	22	2	9	27	0	0	4	6	5	0	1	1	0
Metazoa	Annelida	Capitella teleta	22	0	23	46	1	8	9	6	4	0	1	0	5
Metazoa	Annelida	Helobdella robusta	29	0	6	19	1	1	9	4	3	0	1	0	0
Metazoa	Arthropoda	Daphnia pulex	15	0	2	23	2	1	5	8	4	0	1	0	2
Metazoa	Arthropoda	Drosophila melanogaster	17	0	2	14	3	1	3	5	3	0	1	0	0
Metazoa	Arthropoda	Stegodyphus mimosarum	19	0	1	16	3	3	9	5	3	0	1	0	5
Metazoa	Brachiopoda	Lingula unguis	22	0	5	44	23	6	17	8	3	0	1	0	14
Metazoa	Chordata	Mus musculus	42	2	8	21	3	2	4	2	4	2	1	1	3
Metazoa	Chordata	Anolis carolinensis	40	2	8	27	4	2	4	2	11	0	2	3	9
Metazoa	Chordata	Branchiostoma belcheri	31	0	12	29	28	12	8	6	3	0	1	14	14
Metazoa	Chordata	Callorhinchus milii	42	3	4	29	2	2	3	1	5	0	2	1	1
Metazoa	Chordata	Ciona intestinalis	21	3	1	38	13	1	6	2	3	0	2	0	0
Metazoa	Chordata	Danio rerio	152	19	17	48	4	2	6	3	9	3	2	1	2
Metazoa	Chordata	Gallus gallus	33	2	11	20	3	2	3	2	5	2	2	2	1
Metazoa	Chordata	Homo sapiens	34	6	8	19	3	2	4	2	4	2	1	1	3
Metazoa	Chordata	Latimeria chalumnae	67	8	10	37	2	4	4	4	7	0	2	6	1
Metazoa	Chordata	Monodelphis domestica	53	11	9	35	5	3	7	3	6	2	1	1	3
Metazoa	Chordata	Petromyzon marinus	35	0	5	19	7	2	3	6	3	0	1	0	3
Metazoa	Chordata	Takifugu rubripes	55	18	11	57	3	2	8	2	6	3	3	2	1
Metazoa	Chordata	Xenopus tropicalis	34	10	17	30	3	3	14	6	5	7	2	1	33
Metazoa	Cnidaria	Aurelia aurelia	25	0	1	12	5	0	0	0	2	0	1	0	0
Metazoa	Cnidaria	Clytia hemisphaerica	27	0	2	14	1	1	0	4	1	0	1	0	0
Metazoa	Cnidaria	Cyanea nozakii	13	0	0	13	7	2	2	3	3	0	1	0	0
Metazoa	Cnidaria	Fungia scutaria	18	0	1	19	9	3	2	0	1	0	1	2	1
Metazoa	Cnidaria	Heliopora coerulea	19	0	0	22	5	8	1	1	2	16	3	1	2
Metazoa	Cnidaria	Hydra magnapapillata	39	0	1	8	0	0	0	6	6	0	1	0	0
Metazoa	Cnidaria	Lucernaria quadricornis	19	0	0	17	11	0	0	2	1	0	1	0	0
Metazoa	Cnidaria	Nematostella vectensis combined	120	0	9	35	10	7	3	3	2	0	2	5	1
Metazoa	Cnidaria	Paramuricea biscaya	19	0	0	36	3	3	2	2	2	1	2	1	4
Metazoa	Cnidaria	Polypodium hydrifrome	6	0	0	0	0	0	0	0	1	0	2	0	0
Metazoa	Cnidaria	Renilla koellikeri	31	0	2	17	0	5	1	0	5	0	1	0	3
Metazoa	Cnidaria	Stylophora pistillata	28	0	2	17	7	4	2	0	1	0	2	6	0
Metazoa	Cnidaria	Thelohanellus kitauei	0	0	0	0	0	0	0	0	0	0	0	0	0
Metazoa	Cnidaria	Tripedalia cystophora	30	0	1	25	4	4	4	3	1	0	1	0	0
Metazoa	Ctenophora	Mnemiopsis leidyi	1	0	0	8	0	0	1	0	1	0	1	0	0
Metazoa	Ctenophora	Pleurobrachia bachei	2	0	0	8	0	0	0	0	2	0	0	0	0
Metazoa	Echinodermata	Acanthaster planci	13	0	27	29	3	9	3	6	8	11	1	19	0
Metazoa	Echinodermata	Strongylocentrotus purpuratus	25	0	70	50	1	9	6	10	8	0	2	14	0
Metazoa	Mollusca	Crassostrea gigas	20	0	7	47	16	6	5	4	7	0	1	0	0
Metazoa	Mollusca	Lottia gigantea	14	0	7	37	14	3	5	5	4	0	1	0	1
Metazoa	Nematoda	Caenorhabditis elegans	35	0	8	11	2	1	5	7	5	0	1	0	1
Metazoa	Placozoa	Hoilungia hongkongensis	18	0	3	58	54	0	9	3	9	0	2	0	0
Metazoa	Placozoa	Trichoplax spH2	12	0	2	16	9	0	4	1	1	0	1	0	0
Metazoa	Porifera	Amphimedon queenslandica	0	0	0	1	14	2	1	0	2	0	1	0	3
Metazoa	Porifera	Oscarella pearsei	0	0	0	6	9	2	5	1	5	2	2	0	2
Metazoa	Porifera	Sycon ciliatum	0	0	0	2	9	6	3	5	1	2	1	0	0
Metazoa	Rotifera	Adineta vaga	67	0	23	41	16	6	11	12	8	6	6	0	0
Rhizaria		Globobulimina spturgida auriculata	0	0	0	9	22	9	1	3	7	0	4	0	0
Rhizaria		Plasmodiophora brassicae	0	0	0	0	0	0	3	1	1	0	1	0	0
Rhodelphis		Rhodelphis marinus	0	0	0	2	0	1	0	0	1	1	1	0	0
Rhodophyta		Galdieria sulphuraria	0	0	0	0	0	0	0	0	1	0	1	0	0
Rhodophyta		Rhodosorus marinus	0	0	0	0	0	0	0	0	0	0	2	0	0
Rotosphaerida		Fonticula alba	0	0	0	0	0	1	0	1	1	0	1	0	0
Rotosphaerida		Parvularia atlantis	0	0	0	0	1	3	1	4	1	0	1	0	0
Stramenopiles		Aphanomyces astaci	0	0	0	0	0	0	0	0	1	0	1	0	0
Stramenopiles		Nemacystus decipiens	0	0	0	0	5	1	0	3	0	0	4	0	0
Telonemia		Telonema subtile	0	0	0	3	0	2	2	2	4	3	1	0	0
Viridiplantae	Chlorophyta	Chlamydomonas reinhardtii	0	0	0	0	4	1	0	1	1	0	1	0	0
Viridiplantae	Chlorophyta	Coccomyxa subellipsoidea	0	0	0	0	0	0	0	1	1	0	1	0	0
Viridiplantae	Streptophyta	Amborella trichopoda	0	0	0	0	0	0	0	6	0	0	1	0	0
Viridiplantae	Streptophyta	Arabidopsis thaliana	0	0	0	0	0	0	0	9	0	0	2	0	0
Viridiplantae	Streptophyta	Ginkgo biloba	0	0	0	0	0	0	0	6	1	9	1	0	0
Viridiplantae	Streptophyta	Physcomitrella patens	0	0	0	0	0	0	0	4	1	1	2	0	0
