## Supplementary material for "Neuromodulation by Monoamines is a Bilaterian Innovation": tableS4

### Sheet: Sheet1
		Table S4: Methodological Information
		Gene	Query Sequence Source	Broccoli OG	OG Annotation	InterProScan Codes	Final Seqs	Opisthokonta Seqs	IQTREE2 Best Fit Model	Generax Model
		PAH	EggNOG	192	AAAH	cd03347, cd04931, G3DSA:1.10.800.10, TIGR01268	251	204	LG+R7	LG+G4
		TPH	KEGG			cd03346, cd04929, TIGR01270,
		TH	KEGG			cd03345, cd04930, PF12549, PIRSF000336, TIGR01269
		AAAH	-			cd03347, cd04931, G3DSA:1.10.800.10, TIGR01268, cd03346, cd04929, TIGR01270, cd03345, cd04930, PF12549, PIRSF000336, TIGR01269
		DDC	KEGG	187	AADC	cd06450, G3DSA:1.20.1340.10	236	183	LG+R7	LG+G4
		TDC	EggNOG			cd06450, G3DSA:1.20.1340.10, PR00800, PS00392
		HDC	EggNOG			cd06450, G3DSA:1.20.1340.10, PR00800, PS00392
		AADC	-			cd06450, G3DSA:1.20.1340.10, PR00800, PS00392
		DBH	EggNOG	55	BH	PR00767	400	330	GTR20+F+R7	GTR20+F+G4
		TBH	EggNOG			PR00767
		MOXD	-			SM00664, PS50836, PF03351, cd09631
		BH	-			SM00664, PS50836, PF03351, cd09631, PR00767
		PNMT	EggNOG	223	PNMT	PIRSF000384	120	118	LG+F+R5	LG+F+G4
		NNMT/INMT	-			PIRSF000384, PF01234, PS01100, PS51681,
		SAM-MT	-			PIRSF000384, PF01234, PS01100, PS51681,
		GCH	EggNOG	219	GCH	TIGR00063,PS00860, PS00859, PF01227, MF_00223, G3DSA:3.30.1130.10, G3DSA:1.10.286.10, cd00642	142	91	LG+R6	LG+G4
		VMAT	KEGG	86	SLC18	cd17384	257	225	GTR20+F+R8	GTR20+G4
		VACHT	-			cd17383
		SLC18a	-			cd17383, cd17384
		SLC18b	-			cd17385
		SERT	KEGG	35	SLC6a	PR01203, cd11513, cd11556, cd11497, PF03491, SSF161070, PS50267, PS00754, PS00610, PF00209	1199	1163	GTR20+F+R10	GTR20+G4
		iDAT	KEGG			SSF161070, PS50267, PS00754, PS00610, PF00209
		DAT/NET	EggNOG,KEGG			cd11514, PR01201, PR01202, SSF161070, PS50267, PS00754, PS00610, PF00209
		SLC6	-			SSF161070, PS50267, PS00754, PS00610, PF00209
		MAO	KEGG	84	MAO	PF01593, PR00757	231	172	LG+R6	LG+G4
		COMT	KEGG	216	COMT	PIRSF037177	91	68	LG+R5	LG+G4
		HNMT	EggNOG	220	HNMT	PIRSF016616, PS51597	82	82	JTT+F+R5	JTT+F+G4
		5HTR3	KEGG	2	5HT3R	PR01710, PR01708, PR01709, cd19063, cd19013, cd19012, cd19011, cd18996,	86	86	JTT+F+R5	JTT+F+G4
		5HTR1-7,DRD1-5,HRH2,ADRB1-2,AADR1-2,TyR,OctR,TAAR	KEGG, EggNOG, SwissProt	1	Amine GPCRs		1386	1386	GTR20+F+R10	GTR20+G4
		HRH1/3/4	EggNOG, SwissProt	30	HRH/ACM GPCRs		335	335	GTR20+F+R8	GTR20+G4
		Aminergic GPCR Reanalysis	-	-	-				GTR20+F+R10	GTR20+G4
